# A diverse community constitutes global coccolithophore calcium carbonate stocks

**DOI:** 10.1101/2025.09.11.675535

**Authors:** Joost de Vries, Fanny M. Monteiro, Alex J. Poulton, Nicola A. Wiseman, Levi J. Wolf

**Affiliations:** School of Geographical Sciences, University of Bristol, BS8 1SS, UK; Centre for ice, Cryosphere, Carbon and Climate (iC3), Department of Geosciences, UiT The Arctic University of Norway, 9019, Tromsø, Norway; The Lyell Centre for Earth and Marine Science, Heriot-Watt University, Edinburgh, EH14 4BA, UK

**Author notes:** **Correspondence:** Joost de Vries.

## Abstract

Coccolithophores are diverse calcifying plankton, yet most research has focused on a single species, *Gephyrocapsa huxleyi*, with the global contributions of other species hitherto unexplored. Since coccolithophores account for the majority of marine calcium carbonate (CaCO_3_) production, this narrow focus risks biasing our understanding of CaCO_3_ cycling, as other species differ in their distributions, CaCO_3_ production and response to climate change. Using a global, species-resolved machine-learning approach, we show that *G. huxleyi* contributes only about 7% of estimated coccolithophore CaCO_3_ stock, while a morphologically and functionally diverse assemblage dominates. Since stock contributions are a good proxy for contribution to production, our findings challenge the view that *G. huxleyi* underpins CaCO_3_ cycling and show that lab and in situ datasets centred on this species capture only a small fraction of coccolithophore calcification. Our work identifies key species and regions to guide future laboratory, in situ, and modelling efforts, laying the groundwork for more realistic representations of CaCO_3_ cycling under climate change.
