## Supplementary material for "A diverse community constitutes global coccolithophore calcium carbonate stocks": Data S1

Species	R2	RMSE	MAE
Acanthoica acanthifera	0.3572624296	0.293363962	0.1013938641
Acanthoica quattrospina	0.271334391	2.1082294849	0.5559152277
Algirosphaera robusta	0.0569142439	2.2708704824	0.4892036481
Alisphaera unicornis	0.2870389092	0.5180078108	0.2309158459
Alisphaera unicornis POL	0.2561400051	0.6199286705	0.257480528
Calcidiscus leptoporus	0.2664819286	2.5142266996	0.6065118762
Calcidiscus leptoporus HOL	0.352949505	1.9404911966	0.5972557569
Calciopappus caudatus	0.3378148071	29.7867313084	9.0782389877
Calciopappus rigidus	0.468580752	2.0350910168	0.6267125663
Calciosolenia brasiliensis	0.1281545792	0.837542223	0.3111617374
Calciosolenia murrayi	0.2222971661	1.0052655334	0.3665287576
Ceratolithus cristatus	0.1754693606	0.4976806059	0.1695254284
Coccolithus pelagicus	0.3168497901	74.5227101604	18.9815328347
Corisphaera gracilis	0.2088917552	3.5128347881	1.1323640705
Cyrtosphaera aculeata	0.3210470379	0.4434243494	0.1688513014
Discosphaera tubifera	0.3203851299	0.6302342725	0.2826838678
Gephyrocapsa huxleyi	0.1420079359	89.5837688927	15.3798733442
Florisphaera profunda	0.1346779407	5.6859961359	2.6771199703
Gephyrocapsa ericsonii	0.4612419976	6.6711019819	2.4556846315
Gephyrocapsa muellerae	0.4139626251	3.1580819057	1.0223457929
Gephyrocapsa oceanica	0.3045088071	5.3361957366	1.7980537149
Gladiolithus flabellatus	0.1778384287	1.0004214451	0.453564219
Helicosphaera carteri	0.1826309456	0.7266851448	0.1575038091
Helicosphaera hyalina	0.1108161832	1.0602352698	0.2990081463
Helladosphaera cornifera	0.3343350571	1.1822613681	0.4406744603
Michaelsarsia adriaticus	0.2112823897	0.2500404858	0.1004393739
Michaelsarsia elegans	0.1242231889	0.7816108881	0.2343482685
Oolithotus antillarum	0.0882294101	3.0350647904	0.9642697909
Ophiaster hydroideus	0.7295888674	3.0252043137	0.8378266202
Palusphaera vandelii	0.3209201619	2.3067674676	1.0288042884
Rhabdosphaera clavigera	0.366222488	1.3158698365	0.3947254409
Rhabdosphaera xiphos	0.1841517389	1.9030078643	0.6137924793
Scyphosphaera apsteinii	0.3980884503	0.1235748805	0.0522991951
Syracosphaera anthos	0.1996731916	0.6269319294	0.2363190864
Syracosphaera anthos HOL	0.3108543796	0.6319531354	0.2115895495
Syracosphaera arethusae HOL	0.3129413825	1.6246278974	0.4898045982
Syracosphaera corolla	0.2175983096	1.4987469894	0.4213053892
Syracosphaera dilatata	0.391078073	0.4809163552	0.2014182917
Syracosphaera halldalii	0.1303788272	1.6528711795	0.5578743714
Syracosphaera histrica	0.3829092852	0.3195113032	0.1302624013
Syracosphaera histrica HOL	0.3473969614	2.052501109	0.6347520282
Syracosphaera marginiporata	0.3080977288	2.2260995617	0.6567333232
Syracosphaera mediterranea	0.1961816388	0.5773916161	0.2065827883
Syracosphaera mediterranea HOL wettsteinii type	0.496085534	0.4001304166	0.1586723238
Syracosphaera molischii	0.3208439044	1.850844367	0.7292991713
Syracosphaera nana	0.2637142159	0.7909505463	0.2913538155
Syracosphaera nodosa	0.1424567399	2.3776503228	0.7387803713
Syracosphaera ossa	0.4369301905	0.7566224313	0.3206775037
Syracosphaera prolongata	0.2590721027	0.3495890502	0.1137403673
Syracosphaera protrudens	0.4782712989	1.8355921367	0.8519113106
Syracosphaera pulchra	0.2575832876	1.1263760288	0.3147913056
Syracosphaera rotula	0.757052719	2.2787644061	0.6280486717
Umbellosphaera irregularis	0.2646369136	3.315858063	1.414362531
Umbellosphaera tenuis	0.1310429588	4.2178783673	1.2270150617
Umbilicosphaera anulus	-0.1625540878	0.792863519	0.2456611263
Umbilicosphaera foliosa	-0.0227585696	0.3242474461	0.1669886124
Umbilicosphaera hulburtiana	0.1201153365	0.8825858485	0.3627472907
Umbilicosphaera sibogae	0.2535027669	0.6872921269	0.2017063671
