## Supplementary material for "A diverse community constitutes global coccolithophore calcium carbonate stocks": Data S2

species	contribution_mean	contribution_ci95_LL	contribution_ci95_UL
Gephyrocapsa huxleyi	28.5226626134	12.2623063292	46.4471958699
Gephyrocapsa oceanica	7.5817220346	2.1454345909	15.9923593248
Gephyrocapsa ericsonii	7.1174598966	2.3823835488	14.2773617839
Florisphaera profunda	6.7256525136	2.324494789	13.2036095614
Umbellosphaera irregularis	6.2352360592	2.7261218924	11.3541652828
Oolithotus antillarum	3.6038557171	0.7646312799	8.5219711064
Umbellosphaera tenuis	2.7500669118	0.6513995045	6.3846618147
Gladiolithus flabellatus	2.2312917666	0.9963246542	4.077255535
Calciopappus caudatus	2.1171297264	0.5008354379	4.960912934
Syracosphaera molischii	2.1056313028	0.7088899192	4.2821854388
Ophiaster hydroideus	1.8563127491	0.521629377	4.0651681559
Corisphaera gracilis	1.6270005536	0.5601478542	3.311929946
Gephyrocapsa muellerae	1.5789869325	0.5933624334	3.0801390795
Umbilicosphaera hulburtiana	1.5090810193	0.6034932897	2.859139602
Acanthoica quattrospina	1.2414131083	0.2928974341	2.9042212543
Coccolithus pelagicus	1.2411351628	0.2096742989	3.2348660353
Acanthoica acanthifera	1.179550822	0.1073384715	3.4997060028
Calciosolenia brasiliensis	1.1414439702	0.2954793079	2.5641355298
Palusphaera vandelii	1.06210028	0.2045629689	2.6549091699
Syracosphaera mediterranea	0.9712402774	0.3510610543	1.9235096967
Calcidiscus leptoporus	0.9628196141	0.3624582321	1.901485202
Calciosolenia murrayi	0.9516196693	0.1445397197	2.5264721093
Discosphaera tubifera	0.8945737052	0.3973778152	1.6410743334
Syracosphaera halldalii	0.8199769734	0.2563772939	1.7276277327
Umbilicosphaera foliosa	0.8169668902	0.2992913547	1.6055265986
Syracosphaera nodosa	0.8045915662	0.1951094517	1.8881407389
Rhabdosphaera clavigera	0.7836044881	0.27146544	1.5966862281
Algirosphaera robusta	0.6979904026	0.1953442606	1.5345653313
Rhabdosphaera xiphos	0.6694751922	0.2002040523	1.4418466799
Syracosphaera anthos	0.63602217	0.1882247187	1.366362958
Syracosphaera pulchra	0.5952648012	0.2260235457	1.173086371
Syracosphaera protrudens	0.5826621213	0.1138243585	1.4246628973
Syracosphaera nana	0.5364546158	0.1753545738	1.1245162208
Cyrtosphaera aculeata	0.5323284021	0.1074601699	1.3268385569
Syracosphaera ossa	0.4952832757	0.1499977636	1.0696944298
Syracosphaera rotula	0.4667961523	0.1489721997	0.980313363
Calcidiscus leptoporus HOL	0.4379388783	0.099216938	1.0317033784
Alisphaera unicornis	0.437039358	0.1529111675	0.8857579666
Helladosphaera cornifera	0.4135916418	0.1548871607	0.8054555846
Syracosphaera histrica HOL	0.4128169647	0.1142073853	0.9198572131
Syracosphaera dilatata	0.4004295286	0.0544821971	1.111738786
Syracosphaera marginiporata	0.3963050998	0.0812576685	0.9714941891
Syracosphaera corolla	0.3574934414	0.1238007314	0.7336345102
Michaelsarsia adriaticus	0.3501231483	0.1354320085	0.6761229808
Calciopappus rigidus	0.3465182509	0.0729432048	0.8441603446
Michaelsarsia elegans	0.315554715	0.0924984732	0.7010743022
Syracosphaera mediterranea HOL wettsteinii type	0.3091560606	0.044663456	0.8265806707
Umbilicosphaera sibogae	0.3015288926	0.1207231742	0.5818517696
Syracosphaera histrica	0.3004911755	0.0962349188	0.6408294703
Alisphaera unicornis POL	0.3004674632	0.0616930715	0.7292318251
Ceratolithus cristatus	0.2424473335	0.1077019085	0.4400036421
Helicosphaera hyalina	0.2325934085	0.0637199275	0.5165169556
Umbilicosphaera anulus	0.2163330965	0.0390391114	0.5684021369
Helicosphaera carteri	0.1882706467	0.0664554102	0.3829487364
Syracosphaera arethusae HOL	0.1437634731	0.0594898782	0.2736742682
Syracosphaera anthos HOL	0.0974788701	0.0160910116	0.2566460828
Syracosphaera prolongata	0.0859634657	0.0192123982	0.2099272965
Scyphosphaera apsteinii	0.06829163	0.0222176639	0.1419487344
