## Supplementary material for "A diverse community constitutes global coccolithophore calcium carbonate stocks": Data S3

species	contribution_mean	contribution_ci95_LL	contribution_ci95_UL
Coccolithus pelagicus	24.6534235566	5.7425719003	48.3441210378
Florisphaera profunda	12.977511513	4.5882050712	24.869905034
Calcidiscus leptoporus	11.8446423913	4.682691395	22.026699382
Gephyrocapsa huxleyi	7.1772561224	2.3810669436	14.4552882001
Oolithotus antillarum	4.9720275697	1.0194212505	11.8646836346
Umbellosphaera irregularis	3.8615144543	1.5905589043	7.2470843558
Umbilicosphaera hulburtiana	2.9546044288	1.1596936768	5.7062354358
Umbilicosphaera sibogae	2.6783429674	1.0451548514	5.1846162145
Gephyrocapsa oceanica	2.0454575823	0.5371158002	4.6282770784
Syracosphaera pulchra	1.8706812576	0.6899513042	3.7249684959
Helicosphaera carteri	1.8607690234	0.6347677056	3.8407582758
Syracosphaera mediterranea	1.8008030961	0.645890959	3.6603885978
Palusphaera vandelii	1.5242247898	0.2855073546	3.8999558415
Calciosolenia brasiliensis	1.3676537041	0.3442460227	3.1211605316
Helicosphaera hyalina	1.2525441683	0.3402981105	2.8160650075
Umbilicosphaera anulus	1.1969886952	0.2156091143	3.1268841197
Discosphaera tubifera	1.0850011265	0.4708514791	2.0187734763
Alisphaera unicornis POL	1.068840304	0.2200055947	2.6059162589
Umbellosphaera tenuis	1.0369350026	0.2317714439	2.4983950092
Calcidiscus leptoporus HOL	0.9851099222	0.2210970179	2.3762192759
Rhabdosphaera clavigera	0.8531543859	0.2895980456	1.7506372545
Alisphaera unicornis	0.6969354985	0.238493513	1.4434188481
Syracosphaera protrudens	0.6936293318	0.1346853623	1.7521617833
Gephyrocapsa muellerae	0.6778830082	0.2456199384	1.3716970742
Michaelsarsia adriaticus	0.6680263125	0.2477654205	1.319130097
Scyphosphaera apsteinii	0.6519522137	0.2066456621	1.3866692556
Umbilicosphaera foliosa	0.6232074332	0.2226997211	1.2585262641
Algirosphaera robusta	0.6087990717	0.1665310173	1.3624206569
Ceratolithus cristatus	0.5861150161	0.2539465295	1.0682904943
Rhabdosphaera xiphos	0.5176407353	0.150911532	1.1524955324
Gladiolithus flabellatus	0.4975589647	0.2127992382	0.933424601
Gephyrocapsa ericsonii	0.457439763	0.1400054566	1.0013656024
Syracosphaera corolla	0.4190408567	0.1404062065	0.8753584508
Acanthoica quattrospina	0.3218265999	0.0737445996	0.7703916498
Michaelsarsia elegans	0.2914364717	0.0833926083	0.660280032
Cyrtosphaera aculeata	0.2902928475	0.0589348955	0.7272429711
Syracosphaera molischii	0.2746237619	0.0890387658	0.5827979827
Ophiaster hydroideus	0.2557881388	0.069809199	0.5738804113
Syracosphaera dilatata	0.1999922805	0.0273870558	0.561555189
Syracosphaera nana	0.1758306061	0.0556416955	0.3720801919
Syracosphaera anthos	0.1741391752	0.0514887001	0.385391053
Syracosphaera nodosa	0.1741355954	0.0405860919	0.4187915492
Syracosphaera histrica	0.1700673703	0.052484595	0.3716053656
Syracosphaera halldalii	0.1623217884	0.0499143697	0.3497582384
Calciopappus caudatus	0.161068743	0.0370130804	0.388846836
Calciosolenia murrayi	0.1406064445	0.021012309	0.3824150433
Corisphaera gracilis	0.1353497623	0.0443694566	0.2824409107
Acanthoica acanthifera	0.1177850941	0.0103882879	0.3657969536
Syracosphaera marginiporata	0.1143054748	0.0228319524	0.2879736981
Syracosphaera arethusae HOL	0.103030299	0.0407400683	0.1997746541
Syracosphaera rotula	0.1029469283	0.0323173772	0.2201324723
Syracosphaera ossa	0.090952279	0.0272990466	0.2009678202
Syracosphaera mediterranea HOL wettsteinii type	0.0879050974	0.0123703774	0.2391231323
Syracosphaera histrica HOL	0.0840118414	0.0229274616	0.1913408319
Calciopappus rigidus	0.0698329814	0.0146355911	0.1723408399
Helladosphaera cornifera	0.0583852312	0.0210200252	0.1172780853
Syracosphaera anthos HOL	0.0565901045	0.009248222	0.1488507515
Syracosphaera prolongata	0.0210608167	0.0045506697	0.051820339
